# Effects of parental age and polymer composition on short tandem repeat *de novo* mutation rates

**DOI:** 10.1101/2023.12.22.573131

**Authors:** Michael E. Goldberg, Michelle D. Noyes, Evan E. Eichler, Aaron R. Quinlan, Kelley Harris

**Author notes:** These authors contributed equally to this work (Aaron R. Quinlan, Kelley Harris).

## Abstract

Short tandem repeats (STRs) are hotspots of genomic variability in the human germline because of their high mutation rates, which have long been attributed largely to polymerase slippage during DNA replication. This model suggests that STR mutation rates should scale linearly with a father’s age, as progenitor cells continually divide after puberty. In contrast, it suggests that STR mutation rates should not scale with a mother’s age at her child’s conception, since oocytes spend a mother’s reproductive years arrested in meiosis II and undergo a fixed number of cell divisions that are independent of the age at ovulation. Yet, mirroring recent findings, we find that STR mutation rates covary with paternal and maternal age, implying that some STR mutations are caused by DNA damage in quiescent cells rather than the classical mechanism of polymerase slippage in replicating progenitor cells. These results also echo the recent finding that DNA damage in quiescent oocytes is a significant source of *de novo* SNVs and corroborate evidence of STR expansion in postmitotic cells. However, we find that the maternal age effect is not confined to previously discovered hotspots of oocyte mutagenesis, nor are post-zygotic mutations likely to contribute significantly. STR nucleotide composition demonstrates divergent effects on DNM rates between sexes. Unlike the paternal lineage, maternally derived DNMs at A/T STRs display a significantly greater association with maternal age than DNMs at GC-containing STRs. These observations may suggest the mechanism and developmental timing of certain STR mutations and are especially surprising considering the prior belief in replication slippage as the dominant mechanism of STR mutagenesis.

**Author Summary:** We have long known that tandem repeats are hypermutable and attributed that hypermutability to slippage during DNA replication. Contradicting this long-held theory, we show that tandem repeats accumulate mutations in maternal germ cells during periods when these cells do not replicate. This bolsters a new consensus that DNA replication is not the only driver of mutagenesis, even at loci where replicative slippage is possible. Patterns shared by certain loci enriched for mutations from older mothers may hint at mechanisms.
