## Supplementary material for "Effects of parental age and polymer composition on short tandem repeat *de novo* mutation rates": Table S1

### Sheet: Sheet1
Sample	father			mother			proband			sibling
Platform	HiFi		ONT	HiFi		ONT	HiFi		ONT	HiFi		ONT
Source	blood	cells	cells	blood	cells	cells	blood	cells	cells	blood	cells	cells
12220	28.9	0	35.3	20.7	9.9	41.4	26.8	10.6	38.9	15	28.1	32.9
12456	39.1	0	43.1	26.8	0	24.9	30.9	0	31.9	26.7	0	34.4
